# Quantifying Misuse of Color in Biological Research

**DOI:** 10.1101/2025.06.12.659203

**Authors:** Teng-Jui Lin, Kylee Hillman, Laura Kim, Mihika Garg, Miles Duong, Markita P. Landry

## Abstract

Colors are widely used to report biological research data. Effective interpretation of colors relies on accurate, intuitive, and accessible colormaps that are properly labeled. Misuse of colormaps, such as using rainbow, mismatched, and other inaccessible colormaps, hinders reader interpretation. Despite their ubiquitous use to represent biological data, the prevalence of colormap misuse has not been quantified. Using established guidelines, we analyzed over 6,000 articles in 10 high-impact biological journals spanning 2020-2024 to quantify the prevalence of colormap use and misuse. Over 67% of articles contain at least one colormap, of which 81% contain some form of misuse. Among the over 11,000 acquired colormap-associated figures, 60% contain some form of misuse. Heatmaps, scatter plots, images, and image overlays are the most commonly used figures with colormaps. These statistics vary by journal but remain constant over time, demonstrating the urgent need to increase awareness and education about color-based data reporting guidelines.
