## Supplementary Table 1 for "Quantifying Misuse of Color in Biological Research"

### Sheet: Supp Table 1
Journal	Year	Search query
Bioeng Transl Med	2024	https://aiche.onlinelibrary.wiley.com/action/doSearch?field1=AllField&text1=*&publication%5B%5D=23806761&publication=&Ppub=&AfterMonth=1&AfterYear=2024&BeforeMonth=12&BeforeYear=2024
Bioeng Transl Med	2023	https://aiche.onlinelibrary.wiley.com/action/doSearch?field1=AllField&text1=*&publication%5B%5D=23806761&publication=&Ppub=&AfterMonth=1&AfterYear=2023&BeforeMonth=12&BeforeYear=2023
Bioeng Transl Med	2022	https://aiche.onlinelibrary.wiley.com/action/doSearch?field1=AllField&text1=*&publication%5B%5D=23806761&publication=&Ppub=&AfterMonth=1&AfterYear=2022&BeforeMonth=12&BeforeYear=2022
Bioeng Transl Med	2021	https://aiche.onlinelibrary.wiley.com/action/doSearch?field1=AllField&text1=*&publication%5B%5D=23806761&publication=&Ppub=&AfterMonth=1&AfterYear=2021&BeforeMonth=12&BeforeYear=2021
Bioeng Transl Med	2020	https://aiche.onlinelibrary.wiley.com/action/doSearch?field1=AllField&text1=*&publication%5B%5D=23806761&publication=&Ppub=&AfterMonth=1&AfterYear=2020&BeforeMonth=12&BeforeYear=2020
Cell	2024	https://www.cell.com/action/doSearch?text1=*&field1=AllField&Ppub=&AfterMonth=&AfterYear=2024&BeforeMonth=&BeforeYear=2024&SeriesKey=cell&type=advanced&startPage=&ContentItemType=fla
Cell	2023	https://www.cell.com/action/doSearch?text1=*&field1=AllField&Ppub=&AfterMonth=&AfterYear=2023&BeforeMonth=&BeforeYear=2023&SeriesKey=cell&type=advanced&startPage=&ContentItemType=fla
Cell	2022	https://www.cell.com/action/doSearch?text1=*&field1=AllField&Ppub=&AfterMonth=&AfterYear=2022&BeforeMonth=&BeforeYear=2022&SeriesKey=cell&type=advanced&startPage=&ContentItemType=fla
Cell	2021	https://www.cell.com/action/doSearch?text1=*&field1=AllField&Ppub=&AfterMonth=&AfterYear=2021&BeforeMonth=&BeforeYear=2021&SeriesKey=cell&type=advanced&startPage=&ContentItemType=fla
Cell	2020	https://www.cell.com/action/doSearch?text1=*&field1=AllField&Ppub=&AfterMonth=&AfterYear=2020&BeforeMonth=&BeforeYear=2020&SeriesKey=cell&type=advanced&startPage=&ContentItemType=fla
Nat Biomed Eng	2024	https://www.nature.com/search?q=*&article_type=research&order=relevance&date_range=2024-2024&journal=natbiomedeng
Nat Biomed Eng	2023	https://www.nature.com/search?q=*&article_type=research&order=relevance&date_range=2023-2023&journal=natbiomedeng
Nat Biomed Eng	2022	https://www.nature.com/search?q=*&article_type=research&order=relevance&date_range=2022-2022&journal=natbiomedeng
Nat Biomed Eng	2021	https://www.nature.com/search?q=*&article_type=research&order=relevance&date_range=2021-2021&journal=natbiomedeng
Nat Biomed Eng	2020	https://www.nature.com/search?q=*&article_type=research&order=relevance&date_range=2020-2020&journal=natbiomedeng
Nat Biotechnol	2024	https://www.nature.com/search?q=*&article_type=research&order=relevance&date_range=2024-2024&journal=nbt
Nat Biotechnol	2023	https://www.nature.com/search?q=*&article_type=research&order=relevance&date_range=2023-2023&journal=nbt
Nat Biotechnol	2022	https://www.nature.com/search?q=*&article_type=research&order=relevance&date_range=2022-2022&journal=nbt
Nat Biotechnol	2021	https://www.nature.com/search?q=*&article_type=research&order=relevance&date_range=2021-2021&journal=nbt
Nat Biotechnol	2020	https://www.nature.com/search?q=*&article_type=research&order=relevance&date_range=2020-2020&journal=nbt
Nat Cancer	2024	https://www.nature.com/search?q=*&article_type=research&order=relevance&date_range=2024-2024&journal=natcancer
Nat Cancer	2023	https://www.nature.com/search?q=*&article_type=research&order=relevance&date_range=2023-2023&journal=natcancer
Nat Cancer	2022	https://www.nature.com/search?q=*&article_type=research&order=relevance&date_range=2022-2022&journal=natcancer
Nat Cancer	2021	https://www.nature.com/search?q=*&article_type=research&order=relevance&date_range=2021-2021&journal=natcancer
Nat Cancer	2020	https://www.nature.com/search?q=*&article_type=research&order=relevance&date_range=2020-2020&journal=natcancer
Nat Cell Biol	2024	https://www.nature.com/search?q=*&article_type=research&order=relevance&date_range=2024-2024&journal=ncb
Nat Cell Biol	2023	https://www.nature.com/search?q=*&article_type=research&order=relevance&date_range=2023-2023&journal=ncb
Nat Cell Biol	2022	https://www.nature.com/search?q=*&article_type=research&order=relevance&date_range=2022-2022&journal=ncb
Nat Cell Biol	2021	https://www.nature.com/search?q=*&article_type=research&order=relevance&date_range=2021-2021&journal=ncb
Nat Cell Biol	2020	https://www.nature.com/search?q=*&article_type=research&order=relevance&date_range=2020-2020&journal=ncb
Nat Nanotechnol	2024	https://www.nature.com/search?q=*&article_type=research&order=relevance&date_range=2024-2024&journal=nnano
Nat Nanotechnol	2023	https://www.nature.com/search?q=*&article_type=research&order=relevance&date_range=2023-2023&journal=nnano
Nat Nanotechnol	2022	https://www.nature.com/search?q=*&article_type=research&order=relevance&date_range=2022-2022&journal=nnano
Nat Nanotechnol	2021	https://www.nature.com/search?q=*&article_type=research&order=relevance&date_range=2021-2021&journal=nnano
Nat Nanotechnol	2020	https://www.nature.com/search?q=*&article_type=research&order=relevance&date_range=2020-2020&journal=nnano
Nat Plants	2024	https://www.nature.com/search?q=*&article_type=research&order=relevance&date_range=2024-2024&journal=nplants
Nat Plants	2023	https://www.nature.com/search?q=*&article_type=research&order=relevance&date_range=2023-2023&journal=nplants
Nat Plants	2022	https://www.nature.com/search?q=*&article_type=research&order=relevance&date_range=2022-2022&journal=nplants
Nat Plants	2021	https://www.nature.com/search?q=*&article_type=research&order=relevance&date_range=2021-2021&journal=nplants
Nat Plants	2020	https://www.nature.com/search?q=*&article_type=research&order=relevance&date_range=2020-2020&journal=nplants
Sci Immunol	2024	https://www.science.org/action/doSearch?field1=AllField&text1=%28Cancer%29+OR+%28Cell+Biology%29+OR+%28Molecular+Biology%29+OR+%28Biotechnology%29+OR+%28Neuroscience%29+OR+%28Drug+Discovery%29+OR+%28Chemical+Biology%29+OR+%28Microbiology%29+OR+%28Immunology%29+OR+%28Stem+Cells%29+OR+%28Genetics%29+OR+%28Computational+Biology+and+Bioinformatics%29+OR+%28Developmental+Biology%29+OR+%28Diseases%29+O…
Sci Immunol	2023	https://www.science.org/action/doSearch?field1=AllField&text1=%28Cancer%29+OR+%28Cell+Biology%29+OR+%28Molecular+Biology%29+OR+%28Biotechnology%29+OR+%28Neuroscience%29+OR+%28Drug+Discovery%29+OR+%28Chemical+Biology%29+OR+%28Microbiology%29+OR+%28Immunology%29+OR+%28Stem+Cells%29+OR+%28Genetics%29+OR+%28Computational+Biology+and+Bioinformatics%29+OR+%28Developmental+Biology%29+OR+%28Diseases%29+O…
Sci Immunol	2022	https://www.science.org/action/doSearch?field1=AllField&text1=%28Cancer%29+OR+%28Cell+Biology%29+OR+%28Molecular+Biology%29+OR+%28Biotechnology%29+OR+%28Neuroscience%29+OR+%28Drug+Discovery%29+OR+%28Chemical+Biology%29+OR+%28Microbiology%29+OR+%28Immunology%29+OR+%28Stem+Cells%29+OR+%28Genetics%29+OR+%28Computational+Biology+and+Bioinformatics%29+OR+%28Developmental+Biology%29+OR+%28Diseases%29+O…
Sci Immunol	2021	https://www.science.org/action/doSearch?field1=AllField&text1=%28Cancer%29+OR+%28Cell+Biology%29+OR+%28Molecular+Biology%29+OR+%28Biotechnology%29+OR+%28Neuroscience%29+OR+%28Drug+Discovery%29+OR+%28Chemical+Biology%29+OR+%28Microbiology%29+OR+%28Immunology%29+OR+%28Stem+Cells%29+OR+%28Genetics%29+OR+%28Computational+Biology+and+Bioinformatics%29+OR+%28Developmental+Biology%29+OR+%28Diseases%29+O…
Sci Immunol	2020	https://www.science.org/action/doSearch?field1=AllField&text1=%28Cancer%29+OR+%28Cell+Biology%29+OR+%28Molecular+Biology%29+OR+%28Biotechnology%29+OR+%28Neuroscience%29+OR+%28Drug+Discovery%29+OR+%28Chemical+Biology%29+OR+%28Microbiology%29+OR+%28Immunology%29+OR+%28Stem+Cells%29+OR+%28Genetics%29+OR+%28Computational+Biology+and+Bioinformatics%29+OR+%28Developmental+Biology%29+OR+%28Diseases%29+O…
Sci Signal	2024	https://www.science.org/action/doSearch?field1=AllField&text1=%28Cancer%29+OR+%28Cell+Biology%29+OR+%28Molecular+Biology%29+OR+%28Biotechnology%29+OR+%28Neuroscience%29+OR+%28Drug+Discovery%29+OR+%28Chemical+Biology%29+OR+%28Microbiology%29+OR+%28Immunology%29+OR+%28Stem+Cells%29+OR+%28Genetics%29+OR+%28Computational+Biology+and+Bioinformatics%29+OR+%28Developmental+Biology%29+OR+%28Diseases%29+O…
Sci Signal	2023	https://www.science.org/action/doSearch?field1=AllField&text1=%28Cancer%29+OR+%28Cell+Biology%29+OR+%28Molecular+Biology%29+OR+%28Biotechnology%29+OR+%28Neuroscience%29+OR+%28Drug+Discovery%29+OR+%28Chemical+Biology%29+OR+%28Microbiology%29+OR+%28Immunology%29+OR+%28Stem+Cells%29+OR+%28Genetics%29+OR+%28Computational+Biology+and+Bioinformatics%29+OR+%28Developmental+Biology%29+OR+%28Diseases%29+O…
Sci Signal	2022	https://www.science.org/action/doSearch?field1=AllField&text1=%28Cancer%29+OR+%28Cell+Biology%29+OR+%28Molecular+Biology%29+OR+%28Biotechnology%29+OR+%28Neuroscience%29+OR+%28Drug+Discovery%29+OR+%28Chemical+Biology%29+OR+%28Microbiology%29+OR+%28Immunology%29+OR+%28Stem+Cells%29+OR+%28Genetics%29+OR+%28Computational+Biology+and+Bioinformatics%29+OR+%28Developmental+Biology%29+OR+%28Diseases%29+O…
Sci Signal	2021	https://www.science.org/action/doSearch?field1=AllField&text1=%28Cancer%29+OR+%28Cell+Biology%29+OR+%28Molecular+Biology%29+OR+%28Biotechnology%29+OR+%28Neuroscience%29+OR+%28Drug+Discovery%29+OR+%28Chemical+Biology%29+OR+%28Microbiology%29+OR+%28Immunology%29+OR+%28Stem+Cells%29+OR+%28Genetics%29+OR+%28Computational+Biology+and+Bioinformatics%29+OR+%28Developmental+Biology%29+OR+%28Diseases%29+O…
Sci Signal	2020	https://www.science.org/action/doSearch?field1=AllField&text1=%28Cancer%29+OR+%28Cell+Biology%29+OR+%28Molecular+Biology%29+OR+%28Biotechnology%29+OR+%28Neuroscience%29+OR+%28Drug+Discovery%29+OR+%28Chemical+Biology%29+OR+%28Microbiology%29+OR+%28Immunology%29+OR+%28Stem+Cells%29+OR+%28Genetics%29+OR+%28Computational+Biology+and+Bioinformatics%29+OR+%28Developmental+Biology%29+OR+%28Diseases%29+O…
